# Ultra-high throughput multiplexing and sequencing of >500 bp amplicon regions on the Illumina HiSeq 2500 platform

**DOI:** 10.1101/417618

**Authors:** Johanna B. Holm, Michael S. Humphrys, Courtney K. Robinson, Matthew L. Settles, Sandra Ott, Li Fu, Hongqiu Yang, Pawel Gajer, Xin He, Elias McComb, Patti E Gravitt, Khalil G. Ghanem, Rebecca M. Brotman, Jacques Ravel

## Abstract

Amplification, sequencing and analysis of the 16S rRNA gene affords characterization of microbial community composition. As this tool has become more popular and amplicon-sequencing applications have grown in the total number of samples, growth in sample multiplexing is becoming necessary while maintaining high sequence quality and sequencing depth. Here, modifications to the Illumina HiSeq 2500 platform are described which produce greater multiplexing capabilities and 300 bp paired-end reads of higher quality than produced by the current Illumina MiSeq platform. To improve the feasibility and flexibility of this method, a 2-Step PCR amplification protocol is also described that allows for targeting of different amplicon regions, thus improving amplification success from low bacterial bioburden samples.

**Importance:** Amplicon sequencing has become a popular and widespread tool for surveying microbial communities. Lower overall costs associated with high throughput sequencing have made it a widely-adopted approach, especially for projects which necessitate sample multiplexing to eliminate batch effect and reduced time to acquire data. The method for amplicon sequencing on the Illumina HiSeq 2500 platform described here provides improved multiplexing capabilities while simultaneously producing greater quality sequence data and lower per sample cost relative to the Illumina MiSeq platform, without sacrificing amplicon length. To make this method more flexible to various amplicon targeted regions as well as improve amplification from low biomass samples, we also present and validate a 2-Step PCR library preparation method.
