## Supplemental Table 2 for "Ultra-high throughput multiplexing and sequencing of >500 bp amplicon regions on the Illumina HiSeq 2500 platform"

Supplementary Table 2. Amplification success of low-biomass samples via 1-Step and 2-Step PCR library preparation methods
Sample Index	1-Step PCR	2-Step PCR	2-Step Improvement?	Included in analysis?	Subject Age	Log Starting Quantity
305033	0	0	No	No	51	6.042
305037	0	0	No	No	49	6.699
305038	0	0	No	No	60	5.982
305045	0	0	No	No	42	5.85
305090	0	0	No	No	58	NA
305110	0	0	No	No	39	NA
305112	0	0	No	No	57	NA
305114	0	0	No	No	42	2.174
305025	0	1	Yes	No	58	NA
305026	0	1	Yes	No	38	6.229
305027	0	1	Yes	No	53	3.448
305036	0	1	Yes	No	49	6.211
305039	0	1	Yes	No	56	9.799
305042	0	1	Yes	No	52	6
305044	0	1	Yes	No	47	NA
305048	0	1	Yes	No	60	NA
305065	0	1	Yes	No	46	5.163
305073	0	1	Yes	No	59	NA
305078	0	1	Yes	No	62	3.346
305080	0	1	Yes	No	51	NA
305081	0	1	Yes	No	54	5.28
305085	0	1	Yes	No	57	NA
305086	0	1	Yes	No	43	4.027
305087	0	1	Yes	No	47	4.849
305088	0	1	Yes	No	47	6.384
305091	0	1	Yes	No	61	6.111
305094	0	1	Yes	No	56	NA
305095	0	1	Yes	No	62	NA
305100	0	1	Yes	No	53	6.778
305113	0	1	Yes	No	55	5.546
305115	0	1	Yes	No	56	NA
305117	0	1	Yes	No	45	5.159
305032	0	1	Yes	No	43	5.137
305035	0	1	Yes	No	41	5.454
305041	0	1	Yes	No	48	6.237
305069	0	1	Yes	No	55	6.461
305070	0	1	Yes	No	55	5.794
305101	0	1	Yes	No	48	4.935
305105	0	1	Yes	No	48	5.16
305106	0	1	Yes	No	49	5.593
305108	0	1	Yes	No	46	5.824
305111	0	1	Yes	No	60	4.396
305107	1	0	No	No	45	2.096
305043	1	1	No	No	49	6.531
305046	1	1	No	No	53	5.051
305047	1	1	No	No	51	5.845
305049	1	1	No	No	42	5.625
305063	1	1	No	No	55	5.125
305064	1	1	No	No	39	6.22
305076	1	1	No	Yes	38	NA
305079	1	1	No	Yes	50	6.249
305082	1	1	No	No	44	7.789
305083	1	1	No	No	38	6.606
305084	1	1	No	No	49	6.841
305092	1	1	No	No	48	6.186
305093	1	1	No	No	38	5.088
305099	1	1	No	No	44	5.357
305103	1	1	No	No	52	6.205
305109	1	1	No	No	46	5.223
305116	1	1	No	No	50	7.108
305028	1	1	No	Yes	51	5.114
305029	1	1	No	Yes	46	7.097
305030	1	1	No	Yes	48	4.99
305031	1	1	No	Yes	50	5.243
305034	1	1	No	Yes	39	5.4
305040	1	1	No	Yes	43	6.798
305050	1	1	No	Yes	47	7.22
305051	1	1	No	Yes	56	5.367
305052	1	1	No	Yes	42	6.429
305053	1	1	No	Yes	46	5.321
305054	1	1	No	Yes	44	6.652
305056	1	1	No	Yes	48	7.069
305057	1	1	No	Yes	56	5.002
305058	1	1	No	Yes	37	6.669
305059	1	1	No	Yes	42	6.34
305060	1	1	No	Yes	41	6.859
305061	1	1	No	Yes	44	6.918
305062	1	1	No	Yes	45	6.629
305066	1	1	No	Yes	47	6.181
305067	1	1	No	Yes	49	5.894
305068	1	1	No	Yes	51	5.446
305071	1	1	No	Yes	48	6.316
305072	1	1	No	Yes	38	6.304
305074	1	1	No	Yes	54	3.974
305075	1	1	No	Yes	48	5.826
305077	1	1	No	Yes	46	6.001
305089	1	1	No	Yes	51	6.223
305096	1	1	No	Yes	56	4.394
305097	1	1	No	Yes	51	6.179
305098	1	1	No	Yes	47	6.448
305102	1	1	No	Yes	45	5.314
305104	1	1	No	Yes	56	5.824
