## Supplemental Table 4 for "Ultra-high throughput multiplexing and sequencing of >500 bp amplicon regions on the Illumina HiSeq 2500 platform"

	id	type	Enterococcus_faecalis	Lactobacillus_fermentum	Staphylococcus_aureus	Escherichia_fergusonii	Listeria_welshimeri	Pseudomonas_aeruginosa	Bacillus_mojavensis	Salmonella_enterica	Lactobacillus_iners	Gardnerella_vaginalis	Blautia_wexlerae	Bacterioides_vulgatus	Muribaculum_intestinale	Bacterioides_coprocola	Gemmiger_formicilis	Faecalibacterium_prausnitzii
1	ZYMO1	HiSeq	1094	3117	2114	1713	1636	1514	2225	2504	0	0	0	0	0	0	0	0
2	ZYMO3	HiSeq	1046	2966	2283	1748	1699	1461	2335	2620	0	0	0	0	0	0	0	0
3	ZYMO5	HiSeq	236	544	394	305	304	278	391	468	0	4	0	0	0	0	0	0
4	ZYMO7	HiSeq	691	2153	1635	1303	1196	1049	1646	1832	0	0	0	0	0	0	0	0
5	ZYMODNA17	HiSeq	4154	8135	8704	4560	6853	2401	9413	6833	117	65	0	0	0	0	0	0
6	ZYMODNA18	HiSeq	3078	6327	6381	3488	5072	1824	6957	4975	63	41	0	0	0	0	0	0
7	ZYMODNA21	HiSeq	23053	48387	50482	27359	42405	13405	58628	41259	0	7	0	0	0	0	0	0
8	ZYMODNA22	HiSeq	10558	22708	22714	12506	19052	6107	26546	19134	0	0	0	0	0	0	0	0
9	ZYMODNA23	HiSeq	4121	8509	8677	4988	7575	2667	9025	7405	123	77	0	0	0	0	0	0
10	ZYMODNA24	HiSeq	2162	4463	4588	2517	4065	1282	5342	3887	42	53	0	0	0	0	0	0
11	D6300_1	MiSeq	5934	9871	7313	7881	7689	4076	10557	6876	0	0	107	97	92	89	81	66
12	D6300_2	MiSeq	5939	11641	7807	8545	7652	4277	11001	7543	0	0	0	0	0	0	0	14
13	D6305_1	MiSeq	8493	10630	13740	9269	11721	4634	14183	8527	0	0	0	0	0	0	0	0
14	D6305_2	MiSeq	7427	9467	11066	7723	9743	3646	12694	6983	0	0	0	0	0	0	0	0
15	D6306_1	MiSeq	3207	8738	5332	4332	4834	2724	6564	3027	0	0	0	0	0	0	0	0
16	D6306_2	MiSeq	4950	11876	8253	7611	6905	4550	10177	6671	0	0	0	0	0	0	0	0
